# Species-specific epigenetic responses to drought stress of two sympatric oak species reflect their ecological preferences

**DOI:** 10.1101/2023.09.26.559529

**Authors:** B Rubio, G Le Provost, B Brachi, T Gerardin, O Brendel, J. Tost, Christian Daviaud, P Gallusci

## Abstract

- In a context of climate change, it is necessary to decipher the strategies established by plants to cope with limited water supply.
- Transcriptome, methylome and small RNA data were generated for two oak species with contrasting levels of drought tolerance (*Quercus robur* and *Quercus petraea*), under control and drought stress conditions
- All data are in line with a species-specific response to drought stress consistent with their ecological preferences. The biological processes associated with genomic regions identified in all datasets were mainly associated with parietal processes in *Q. petraea,* which may explain in part its better tolerance to water deprivation.
- A significant proportion of DNA methylation differences observed in control conditions between the two oak species were maintained during DS which may constitute a pool of epigenetic markers discriminating these two oak species. These markers were enriched in highly differentiated SNPs suggesting that some of them may be associated both with the ecological differences or intrinsic barriers to reproduction between the two species.
- An integrative approach of the three datasets revealed genomic co-locations of potential importance for forest three adaptation to drought stress.
