## Supplementary material for "Species-specific epigenetic responses to drought stress of two sympatric oak species reflect their ecological preferences": Table S13

### Sheet: A) Overlap_DMR-DEG_geneBody
	Condition	Context	DMR_Chr	DMR_start	DMR_end	Diff_meth	DEG_Chr	DEG_start	DEG_end	Gene_ID	log2FC	Description
	PO	CHG	Sc0000725	244335	244561	-0.462787	Sc0000725	244432	245363	Qrob_P0036650.2	-1.32283	PPR repeat // PPR repeat family
	PO	CG	Sc0000056	1903422	1903582	-0.300347	Sc0000056	1899668	1903734	Qrob_P0063930.2	-1.13847	Cytoskeletal regulator Flightless-I (contains leucine-rich and gelsolin repeats)
	PO	CHG	Sc0000377	630730	630864	-0.264361	Sc0000377	626046	631136	Qrob_P0325300.2	0.57227	POLYGALACTURONASE ADPG1-RELATED
	PO	CHG	Sc0000004	220016	220115	-0.258638	Sc0000004	218670	222401	Qrob_P0069770.2	1.24088	cycloartenol synthase
	PO	CHH	Sc0000183	624096	624155	0.119059	Sc0000183	623627	624804	Qrob_P0517780.2	-0.634871	Cytidine deaminase.
	PO	CHH	Sc0000069	542574	542962	0.144016	Sc0000069	542033	543489	Qrob_P0068120.2	-1.86392	Probable lipid transfer
	PO	CHG	Sc0000080	1479138	1479229	0.268878	Sc0000080	1478628	1493136	Qrob_P0600250.2	1.53699	Tyrosine kinase specific for activated (GTP-bound) p21cdc42Hs [Signal transduction mechanisms]. // Protein tyrosine kinase [Signal transduction mechanisms]
	PO	CG	Sc0000182	794408	794535	0.291107	Sc0000182	792749	795777	Qrob_P0134600.2	-1.84934	Transcription initiation factor TFIID subunit TAF5 (also component of histone acetyltransferase SAGA)
	PO	CG	Sc0000129	875567	875619	0.312153	Sc0000129	874988	880292	Qrob_P0048920.2	1.34693	Leucine Rich Repeat // NB-ARC domain // TIR domain
	PO	CG	Sc0000213	662456	662583	0.336241	Sc0000213	660706	669536	Qrob_P0055900.2	-3.00669	solute carrier family 23 (nucleobase transporter)
	SO	CHG	Sc0000103	478321	478414	-0.448236	Sc0000103	478259	481335	Qrob_P0182910.2	1.76928	Tyrosine kinase specific for activated (GTP-bound) p21cdc42Hs [Signal transduction mechanisms].
	SO	CG	Sc0000000	251333	251678	-0.362164	Sc0000000	248378	251564	Qrob_P0389980.2	-0.791323	Cytoskeletal regulator Flightless-I (contains leucine-rich and gelsolin repeats) [Cytoskeleton].
	SO	CHH	Sc0000195	91268	91637	-0.173137	Sc0000195	91612	104001	Qrob_P0253640.2	0.524261	Tyrosine kinase specific for activated (GTP-bound) p21cdc42Hs [Signal transduction mechanisms].
	SO	CHH	Sc0000094	1542850	1543110	-0.163596	Sc0000094	1541553	1545654	Qrob_P0127850.2	0.536625	Tyrosine kinase specific for activated (GTP-bound) p21cdc42Hs [Signal transduction mechanisms].
	SO	CHH	Sc0000541	203198	203399	-0.121178	Sc0000541	202595	203690	Qrob_P0640970.2	-2.46356	O-METHYLTRANSFERASE // SUBFAMILY NOT NAMED
	SO	CHH	Sc0000066	1862156	1862321	-0.118401	Sc0000066	1859731	1863831	Qrob_P0204350.2	-0.899299	SERINE-THREONINE PROTEIN KINASE
	SO	CG	Sc0000000	249167	249425	0.465553	Sc0000000	248378	251564	Qrob_P0389980.2	-0.791323	Cytoskeletal regulator Flightless-I (contains leucine-rich and gelsolin repeats) [Cytoskeleton].
	DS	CG	Sc0000170	390759	391111	-0.356151	Sc0000170	390078	392137	Qrob_P0200590.2	-3.45546	Abieta-7,13-dien-18-ol hydroxylase.
	DS	CHG	Sc0000170	390613	390931	-0.252143	Sc0000170	390078	392137	Qrob_P0200590.2	-3.45546	Abieta-7,13-dien-18-ol hydroxylase.
	DS	CHG	Sc0000071	232905	233530	-0.270549	Sc0000071	228967	233310	Qrob_P0546510.2	-2.66794	WD40 repeat-containing protein [General function prediction only].
	DS	CG	Sc0000234	496704	498027	-0.434459	Sc0000234	496042	497566	Qrob_P0122740.2	-2.42507	Reductases with broad range of substrate specificities [General function prediction only].
	DS	CG	Sc0000204	732688	733164	-0.358577	Sc0000204	732454	733432	Qrob_P0418080.2	-1.8415	Deacetoxyvindoline 4-hydroxylase.
	DS	CHG	Sc0000204	732711	733315	-0.316562	Sc0000204	732454	733432	Qrob_P0418080.2	-1.8415	Deacetoxyvindoline 4-hydroxylase.
	DS	CHG	Sc0000249	870716	870936	-0.281411	Sc0000249	868423	873055	Qrob_P0278010.2	-1.81173	Tyrosine kinase specific for activated (GTP-bound)
	DS	CHG	Sc0000037	2094475	2094664	-0.318678	Sc0000037	2093242	2095671	Qrob_P0251300.2	-1.20416	Cytoskeletal regulator Flightless-I (contains leucine-rich and gelsolin repeats) [Cytoskeleton].
	DS	CG	Sc0000325	539638	539855	-0.314266	Sc0000325	538453	545035	Qrob_P0159860.2	-1.00896	stromal membrane-associated protein
	DS	CG	Sc0000383	356193	356716	-0.35403	Sc0000383	354976	360408	Qrob_P0326770.2	-0.992287	seryl-tRNA synthetase
	DS	CG	Sc0000383	355524	356089	-0.324313	Sc0000383	354976	360408	Qrob_P0326770.2	-0.992287	seryl-tRNA synthetase
	DS	CG	Sc0000525	248194	248421	-0.270459	Sc0000525	245025	249615	Qrob_P0542530.2	-0.76143	Tyrosine kinase specific for activated (GTP-bound) p21cdc42Hs [Signal transduction mechanisms].
	DS	CG	Sc0000047	580324	580870	-0.662902	Sc0000047	579217	581304	Qrob_P0372560.2	0.836745	KDEL (LYS-ASP-GLU-LEU) CONTAINING
	DS	CHG	Sc0000047	576985	579779	-0.456277	Sc0000047	579217	581304	Qrob_P0372560.2	0.836745	KDEL (LYS-ASP-GLU-LEU) CONTAINING - RELATED
	DS	CHG	Sc0000047	580071	582016	-0.286204	Sc0000047	579217	581304	Qrob_P0372560.2	0.836745	KDEL (LYS-ASP-GLU-LEU) CONTAINING - RELATED
	DS	CG	Sc0000451	515170	515362	-0.486102	Sc0000451	514041	516200	Qrob_P0441840.2	1.00817	NA
	DS	CHG	Sc0000451	515544	515634	-0.329456	Sc0000451	514041	516200	Qrob_P0441840.2	1.00817	NA
	DS	CG	Sc0000230	163223	164729	-0.55071	Sc0000230	163661	166987	Qrob_P0275970.2	1.35607	Cytoskeletal regulator Flightless-I (contains leucine-rich and gelsolin repeats) [Cytoskeleton].
	DS	CHG	Sc0000230	163420	165808	-0.480583	Sc0000230	163661	166987	Qrob_P0275970.2	1.35607	Cytoskeletal regulator Flightless-I (contains leucine-rich and gelsolin repeats) [Cytoskeleton].
	DS	CG	Sc0000230	165036	165574	-0.412677	Sc0000230	163661	166987	Qrob_P0275970.2	1.35607	Cytoskeletal regulator Flightless-I (contains leucine-rich and gelsolin repeats) [Cytoskeleton].
	DS	CHG	Sc0000120	1056661	1056811	-0.259519	Sc0000120	1056702	1057622	Qrob_P0187990.2	1.41804	F-type H+-transporting ATPase subunit beta
	DS	CG	Sc0000021	476098	476449	-0.27729	Sc0000021	471200	479537	Qrob_P0458470.2	1.51806	Leucine Rich Repeat // Leucine Rich repeat
	DS	CHG	Sc0000414	500538	500627	-0.439837	Sc0000414	498515	502665	Qrob_P0594840.2	2.04148	NAD-dependent malate dehydrogenase [Energy production and conversion]
	DS	CHG	Sc0000414	500304	500382	-0.297586	Sc0000414	498515	502665	Qrob_P0594840.2	2.04148	NAD-dependent malate dehydrogenase [Energy production and conversion]
	DS	CG	Sc0000049	542178	542869	-0.364626	Sc0000049	538658	542218	Qrob_P0060800.2	2.52259	Tyrosine kinase specific for activated (GTP-bound)
	DS	CHH	Sc0000557	84257	84405	-0.112935	Sc0000557	79243	84987	Qrob_P0662600.2	2.77961	Predicted DNA repair exonuclease SIA1
	DS	CG	Sc0000047	1997904	1998132	-0.473442	Sc0000047	1996674	2000215	Qrob_P0152560.2	3.01285	rRNA 2'-O-methyltransferase fibrillarin
	DS	CG	Sc0000022	1193873	1194239	0.396521	Sc0000022	1193273	1194353	Qrob_P0173250.2	-3.50249	BASIC ENDOCHITINASE B
	DS	CG	Sc0000039	2288358	2288883	0.272897	Sc0000039	2287912	2288647	Qrob_P0112440.2	-3.20247	Thaumatin family
	DS	CHG	Sc0000262	790822	790954	0.387945	Sc0000262	790773	791930	Qrob_P0040750.2	-2.88837	CHITINASE-RELATED
	DS	CG	Sc0000150	1042703	1042759	0.504898	Sc0000150	1042662	1043483	Qrob_P0380950.2	-2.73638	Chitinase [Cell wall/membrane/envelope biogenesis].
	DS	CHG	Sc0000182	584228	584551	0.32375	Sc0000182	582822	587693	Qrob_P0134750.2	-2.442	NA
	DS	CG	Sc0000377	210871	211065	0.311866	Sc0000377	210603	212255	Qrob_P0325440.2	-2.37126	HYDROLASE, ALPHA/BETA FOLD FAMILY PROTEIN
	DS	CG	Sc0000182	795503	795569	0.506881	Sc0000182	792749	795777	Qrob_P0134600.2	-2.10297	Transcription initiation factor TFIID subunit TAF5
	DS	CG	Sc0000176	542990	543192	0.277412	Sc0000176	542506	543780	Qrob_P0202320.2	-1.9587	No apical meristem (NAM) protein
	DS	CHH	Sc0000157	228818	228921	0.125109	Sc0000157	226296	229506	Qrob_P0675750.2	-1.89942	Loganate O-methyltransferase.
	DS	CG	Sc0000249	868389	868840	0.274577	Sc0000249	868423	873055	Qrob_P0278010.2	-1.81173	Tyrosine kinase specific for activated (GTP-bound)
	DS	CG	Sc0000445	32989	33292	0.255092	Sc0000445	32804	40553	Qrob_P0196560.2	-1.80995	Leucine Rich Repeat // Leucine rich repeat N-terminal domain // Fcf2 pre-rRNA processing // Leucine Rich repeat // Leucine rich repeat
	DS	CG	Sc0000594	189988	190060	0.377512	Sc0000594	188435	192996	Qrob_P0568640.2	-1.55071	CARBOXYMETHYLENEBUTENOLIDASE HOMOLOG
	DS	CG	Sc0000066	1342275	1342424	0.362238	Sc0000066	1341141	1344283	Qrob_P0204760.2	-1.54705	S-(hydroxymethyl)glutathione dehydrogenase / alcohol dehydrogenase
	DS	CG	Sc0000115	1124873	1125142	0.520612	Sc0000115	1121905	1125163	Qrob_P0447100.2	-1.34566	X-BOX TRANSCRIPTION FACTOR-RELATED
	DS	CHG	Sc0000174	142738	145491	0.33196	Sc0000174	143778	144979	Qrob_P0205740.2	-1.11733	F-box domain // F-box associated domain
	DS	CG	Sc0000174	144207	144993	0.38091	Sc0000174	143778	144979	Qrob_P0205740.2	-1.11733	F-box domain // F-box associated domain
	DS	CHG	Sc0000072	572085	572215	0.274096	Sc0000072	570484	575287	Qrob_P0072610.2	-0.788318	Tyrosine kinase specific for activated (GTP-bound)
	DS	CG	Sc0000921	70528	70765	0.331349	Sc0000921	67201	71013	Qrob_P0073750.2	0.960381	NOTUM-RELATED // SUBFAMILY NOT NAMED
	C	CHG	Sc0000260	965957	966027	-0.371826	Sc0000260	964254	967126	Qrob_P0665190.2	-5.14626	Tyrosine kinase specific for activated (GTP-bound) p21cdc42Hs [Signal transduction mechanisms].
	C	CG	Sc0000260	966541	966795	-0.327751	Sc0000260	964254	967126	Qrob_P0665190.2	-5.14626	Tyrosine kinase specific for activated (GTP-bound) p21cdc42Hs [Signal transduction mechanisms]
	C	CHG	Sc0000260	966691	966947	-0.259936	Sc0000260	964254	967126	Qrob_P0665190.2	-5.14626	Tyrosine kinase specific for activated (GTP-bound) p21cdc42Hs [Signal transduction mechanisms]. subfamily of serine/threonine kinases [Signal transduction mechanisms].
	C	CHH	Sc0000028	2119738	2119989	-0.128856	Sc0000028	2119278	2120389	Qrob_P0119270.2	-4.76799	Alpha-farnesene synthase.
	C	CG	Sc0000752	58370	59944	-0.501216	Sc0000752	56903	58713	Qrob_P0349720.2	-2.88933	BASIC ENDOCHITINASE B
	C	CHG	Sc0000752	58230	58651	-0.438423	Sc0000752	56903	58713	Qrob_P0349720.2	-2.88933	BASIC ENDOCHITINASE B
	C	CG	Sc0000752	81063	81207	-0.407428	Sc0000752	79690	81426	Qrob_P0349730.2	-2.43869	BASIC ENDOCHITINASE B
	C	CG	Sc0000312	596140	596200	-0.390223	Sc0000312	593316	597335	Qrob_P0276730.2	-2.35273	Tyrosine kinase specific for activated (GTP-bound) p21cdc42Hs [Signal transduction mechanisms].
	C	CG	Sc0000312	595826	596055	-0.352862	Sc0000312	593316	597335	Qrob_P0276730.2	-2.35273	Tyrosine kinase specific for activated (GTP-bound) p21cdc42Hs [Signal transduction mechanisms]
	C	CHG	Sc0000175	156099	156213	-0.309718	Sc0000175	152246	158089	Qrob_P0635370.2	-2.27883	Sieve element occlusion N-terminus // Sieve element occlusion C-terminus
	C	CHG	Sc0000175	157080	157318	-0.297244	Sc0000175	152246	158089	Qrob_P0635370.2	-2.27883	Sieve element occlusion N-terminus // Sieve element occlusion C-terminus
	C	CG	Sc0001204	18176	18285	-0.473736	Sc0001204	15862	21074	Qrob_P0494360.2	-2.17828	beta-amyrin synthase
	C	CG	Sc0000027	319468	319607	-0.356934	Sc0000027	319244	322132	Qrob_P0392890.2	-2.14279	Multicopper oxidase // Multicopper oxidase
	C	CHG	Sc0000903	73269	73463	-0.464659	Sc0000903	72457	75340	Qrob_P0338490.2	-2.05679	Linoleate 13S-lipoxygenase.
	C	CHG	Sc0000903	110568	110627	-0.433758	Sc0000903	109701	111773	Qrob_P0338470.2	-1.96982	Linoleate 13S-lipoxygenase.
	C	CHG	Sc0000568	206464	209045	-0.677498	Sc0000568	206698	209007	Qrob_P0597160.2	-1.95315	Beta-glucosidase.
	C	CG	Sc0000568	206511	207757	-0.643348	Sc0000568	206698	209007	Qrob_P0597160.2	-1.95315	Beta-glucosidase.
	C	CG	Sc0000129	878298	878621	-0.322466	Sc0000129	874988	880292	Qrob_P0048920.2	-1.53738	Leucine Rich Repeat // NB-ARC domain // TIR domain // Leucine Rich Repeat // Leucine rich repeat
	C	CHG	Sc0000985	40394	40655	-0.308683	Sc0000985	36695	41729	Qrob_P0357830.2	-1.37955	malate dehydrogenase
	C	CHG	Sc0000985	41518	42052	-0.292361	Sc0000985	36695	41729	Qrob_P0357830.2	-1.37955	malate dehydrogenase
	C	CG	Sc0000035	2046395	2046654	-0.285373	Sc0000035	2044922	2047737	Qrob_P0244380.2	-0.908584	MULTI-COPPER OXIDASE
	C	CG	Sc0000377	630250	631070	-0.371775	Sc0000377	626046	631136	Qrob_P0325300.2	-0.705777	POLYGALACTURONASE ADPG1-RELATED
	C	CHG	Sc0000377	630048	630842	-0.316762	Sc0000377	626046	631136	Qrob_P0325300.2	-0.705777	POLYGALACTURONASE ADPG1-RELATED
	C	CG	Sc0000815	7703	7878	-0.417834	Sc0000815	6165	11016	Qrob_P0720270.2	-0.53836	NA
	C	CG	Sc0000510	405649	405899	-0.294255	Sc0000510	405450	406331	Qrob_P0216130.2	0.735917	NA
	C	CG	Sc0000147	1057396	1057464	-0.330599	Sc0000147	1056392	1061757	Qrob_P0199230.2	0.838936	Peptidase Do.
	C	CG	Sc0000055	531338	531660	-0.541272	Sc0000055	528650	531774	Qrob_P0221270.2	0.882359	2-hydroxymuconate-semialdehyde hydrolase.
	C	CG	Sc0000055	528890	529015	-0.407608	Sc0000055	528650	531774	Qrob_P0221270.2	0.882359	2-hydroxymuconate-semialdehyde hydrolase.
	C	CHG	Sc0000229	341136	341766	-0.250956	Sc0000229	340874	341532	Qrob_P0341510.2	1.17246	cofilin
	C	CHG	Sc0000320	577422	580095	-0.348344	Sc0000320	577506	580549	Qrob_P0360200.2	1.22368	Predicted transporter (major facilitator superfamily) [General function prediction only].
	C	CG	Sc0000392	591396	591699	-0.466288	Sc0000392	588633	591598	Qrob_P0398470.2	1.27598	Isoflavone 2'-hydroxylase.
	C	CHG	Sc0000173	1023577	1026816	-0.652681	Sc0000173	1026374	1026819	Qrob_P0492870.2	1.52475	FKBP-type peptidyl-prolyl cis-trans isomerase [Posttranslational modification protein turnover chaperones]
	C	CG	Sc0000007	2449841	2449967	-0.298821	Sc0000007	2448434	2451317	Qrob_P0033420.2	2.39677	HEAT SHOCK PROTEIN 70KDA
	C	CG	Sc0000715	105933	106140	-0.368756	Sc0000715	100481	106527	Qrob_P0576480.2	2.92545	LEUCINE-RICH REPEAT RECEPTOR-LIKE PROTEIN KINASE
	C	CHG	Sc0000028	2118881	2119534	0.377773	Sc0000028	2119278	2120389	Qrob_P0119270.2	-4.76799	Alpha-farnesene synthase.
	C	CG	Sc0000028	2119322	2119489	0.4853	Sc0000028	2119278	2120389	Qrob_P0119270.2	-4.76799	Alpha-farnesene synthase.
	C	CHH	Sc0000260	952602	952733	0.143469	Sc0000260	951743	961868	Qrob_P0665180.2	-3.93038	Tyrosine kinase specific for activated (GTP-bound) p21cdc42Hs [Signal transduction mechanisms].
	C	CHH	Sc0000495	439832	439887	0.112496	Sc0000495	437189	442037	Qrob_P0304250.2	-3.59702	Cucumisin.
	C	CHH	Sc0000752	57792	58080	0.128023	Sc0000752	56903	58713	Qrob_P0349720.2	-2.88933	BASIC ENDOCHITINASE B
	C	CHG	Sc0000752	57717	57979	0.272915	Sc0000752	56903	58713	Qrob_P0349720.2	-2.88933	BASIC ENDOCHITINASE B
	C	CHH	Sc0000752	80428	80879	0.140042	Sc0000752	79690	81426	Qrob_P0349730.2	-2.43869	BASIC ENDOCHITINASE B
	C	CG	Sc0000752	80402	80643	0.324093	Sc0000752	79690	81426	Qrob_P0349730.2	-2.43869	BASIC ENDOCHITINASE B
	C	CG	Sc0000175	155702	155765	0.456893	Sc0000175	152246	158089	Qrob_P0635370.2	-2.27883	Sieve element occlusion N-terminus // Sieve element occlusion C-terminus
	C	CHG	Sc0000215	549856	551998	0.580359	Sc0000215	551912	560414	Qrob_P0339740.2	-2.01808	Shikimate dehydrogenase.
	C	CHG	Sc0000121	334905	335100	0.316758	Sc0000121	332378	335261	Qrob_P0540700.2	-1.56597	ASPARTYL PROTEASE FAMILY PROTEIN
	C	CHG	Sc0000129	146761	147202	0.439969	Sc0000129	144506	147812	Qrob_P0048460.2	-0.948775	sulfate transporter 1, high-affinity
	C	CG	Sc0000129	146662	146909	0.453898	Sc0000129	144506	147812	Qrob_P0048460.2	-0.948775	sulfate transporter 1, high-affinity
	C	CG	Sc0000377	627172	627599	0.502449	Sc0000377	626046	631136	Qrob_P0325300.2	-0.705777	POLYGALACTURONASE ADPG1-RELATED
	C	CG	Sc0000157	1036298	1037066	0.630664	Sc0000157	1035286	1036986	Qrob_P0241710.2	-0.654931	Tyrosine kinase specific for activated (GTP-bound) p21cdc42Hs [Signal transduction mechanisms].
	C	CG	Sc0000213	1182906	1183447	0.255598	Sc0000213	1183120	1185056	Qrob_P0245460.2	-0.599034	Cytoskeletal regulator Flightless-I (contains leucine-rich and gelsolin repeats) [Cytoskeleton].
	C	CG	Sc0000213	1184242	1184646	0.266923	Sc0000213	1183120	1185056	Qrob_P0245460.2	-0.599034	Cytoskeletal regulator Flightless-I (contains leucine-rich and gelsolin repeats) [Cytoskeleton].
	C	CG	Sc0000104	1227037	1227665	0.336283	Sc0000104	1227452	1229493	Qrob_P0207690.2	0.662536	Cytoskeletal regulator Flightless-I (contains leucine-rich and gelsolin repeats) [Cytoskeleton].
	C	CHG	Sc0000104	1226566	1228288	0.364285	Sc0000104	1227452	1229493	Qrob_P0207690.2	0.662536	Cytoskeletal regulator Flightless-I (contains leucine-rich and gelsolin repeats) [Cytoskeleton].
	C	CG	Sc0000369	85877	86071	0.442044	Sc0000369	83598	86018	Qrob_P0214110.2	0.816973	IAA-amino acid hydrolase
	C	CG	Sc0000148	1030126	1030622	0.414876	Sc0000148	1029326	1033920	Qrob_P0166690.2	0.880113	Trans-zeatin O-beta-D-glucosyltransferase.
	C	CHH	Sc0000412	586877	587213	0.110901	Sc0000412	583978	588691	Qrob_P0519690.2	0.936985	Tyrosine kinase specific for activated (GTP-bound) p21cdc42Hs [Signal transduction mechanisms].
	C	CG	Sc0000202	1279963	1280139	0.290309	Sc0000202	1279617	1283240	Qrob_P0221700.2	1.10689	CrcB-like protein
	C	CG	Sc0000218	1174613	1175481	0.467433	Sc0000218	1174617	1175594	Qrob_P0444080.2	1.13271	Arylacetamide deacetylase [Defense mechanisms].
	C	CHG	Sc0000218	1174376	1175541	0.503149	Sc0000218	1174617	1175594	Qrob_P0444080.2	1.13271	Arylacetamide deacetylase [Defense mechanisms].
	C	CHG	Sc0000821	99474	99570	0.305053	Sc0000821	93931	101029	Qrob_P0180980.2	1.16424	Leucine Rich Repeat // NB-ARC domain // TIR domain // Leucine rich repeat
	C	CHG	Sc0000288	519900	520146	0.292096	Sc0000288	517967	520439	Qrob_P0400880.2	1.53051	stearoyl-CoA desaturase (delta-9 desaturase)
	C	CG	Sc0000915	72403	72794	0.352959	Sc0000915	69912	73192	Qrob_P0746150.2	1.74687	LEUCINE-RICH REPEAT RECEPTOR-LIKE PROTEIN KINASE

### Sheet: B) Overlap_DMR-DEG_promoter
	Condition	Contexte	DMR_Chr	DMR_start	DMR_end	Diff_meth	DEG_Chr	DEG_start	DEG_end	Promo_Gene_ID	Log2FC	Description
	PO	CG	Sc0000778	101454	101526	-0.367547	Sc0000778	100195	102195	Qrob_P0070150.2	-2.13758	Anthocyanidin 3-O-glucoside 2''-O-glucosyltransferase.
	PO	CHH	Sc0000392	34844	35274	-0.14585	Sc0000392	34065	36065	Qrob_P0398170.2	-1.46796	C2H2-type zinc finger
	PO	CHH	Sc0000392	34686	34746	-0.103247	Sc0000392	34065	36065	Qrob_P0398170.2	-1.46796	C2H2-type zinc finger
	PO	CHG	Sc0000725	244335	244561	-0.462787	Sc0000725	242432	244432	Qrob_P0036650.2	-1.32283	PPR repeat // PPR repeat family
	PO	CHH	Sc0000115	1203615	1203826	-0.110414	Sc0000115	1202618	1204618	Qrob_P0447170.2	-1.29001	Tyrosine kinase specific for activated (GTP-bound)
	PO	CHG	Sc0000371	143759	143828	-0.482468	Sc0000371	142231	144231	Qrob_P0718390.2	-1.1273	Carboxylesterase.
	PO	CHH	Sc0000446	505034	505212	-0.121828	Sc0000446	504505	506505	Qrob_P0507980.2	-1.11079	lysophosphatidic acid acyltransferase / lysophosphatidylinositol acyltransferase
	PO	CHH	Sc0000134	1101810	1101880	-0.102367	Sc0000134	1100111	1102111	Qrob_P0081880.2	-1.07997	(M=10) 1.1.1.248 - Salutaridine reductase (NADPH).
	PO	CHH	Sc0000022	2163710	2163814	-0.11032	Sc0000022	2161846	2163846	Qrob_P0019870.2	-1.07294	mitotic spindle assembly checkpoint protein MAD2
	PO	CHH	Sc0000387	447049	447394	-0.115736	Sc0000387	445780	447780	Qrob_P0490480.2	-1.01957	Cellulase.
	PO	CHH	Sc0000430	305077	305222	-0.135947	Sc0000430	303511	305511	Qrob_P0588200.2	-0.892231	Tyrosine kinase specific for activated (GTP-bound)
	PO	CHH	Sc0000094	751344	751476	-0.126213	Sc0000094	751285	753285	Qrob_P0128370.2	-0.651894	NA
	PO	CHH	Sc0000614	201521	201627	-0.135139	Sc0000614	200564	202564	Qrob_P0705670.2	0.727224	INACTIVE PURPLE ACID PHOSPHATASE 28-RELATED
	PO	CHH	Sc0000190	685852	686142	-0.151073	Sc0000190	685006	687006	Qrob_P0596260.2	0.774243	Cytoskeletal regulator Flightless-I (contains leucine-rich and gelsolin repeats)
	PO	CG	Sc0000144	634646	634712	-0.267967	Sc0000144	634525	636525	Qrob_P0285130.2	0.829339	Cytoskeletal regulator Flightless-I (contains leucine-rich and gelsolin repeats)
	PO	CG	Sc0000192	90979	91047	-0.274773	Sc0000192	90638	92638	Qrob_P0228110.2	0.886334	Crocetin glucosyltransferase.
	PO	CHH	Sc0000039	20090	20156	-0.162516	Sc0000039	19628	21628	Qrob_P0425070.2	1.10466	mitochondrial inner membrane protease subunit 1
	PO	CHH	Sc0000039	19957	20007	-0.118201	Sc0000039	19628	21628	Qrob_P0425070.2	1.10466	mitochondrial inner membrane protease subunit 1
	PO	CHH	Sc0000120	870928	870993	-0.136759	Sc0000120	869324	871324	Qrob_P0187850.2	1.14786	ABA responsive element binding factor
	PO	CHH	Sc0000581	336430	336906	-0.226063	Sc0000581	334636	336636	Qrob_P0483970.2	1.1545	L-aspartate oxidase.
	PO	CHH	Sc0000380	201173	201534	-0.22731	Sc0000380	200671	202671	Qrob_P0713370.2	1.7145	Acyltransferase // haloacid dehalogenase-like hydrolase
	PO	CHH	Sc0000102	308274	308326	-0.122454	Sc0000102	307814	309814	Qrob_P0185840.2	1.96374	Wall-associated kinase // Wall-associated receptor kinase galacturonan-binding
	PO	CHH	Sc0000672	7133	7223	-0.192404	Sc0000672	6998	8998	Qrob_P0666150.2	2.15991	alpha-L-fucosidase [EC:3.2.1.51]
	PO	CHH	Sc0000411	248373	248495	0.154818	Sc0000411	246887	248887	Qrob_P0656570.2	-2.56472	Protein of unknown function
	PO	CHG	Sc0000037	1109526	1109601	0.327277	Sc0000037	1109144	1111144	Qrob_P0100590.2	-2.26909	NA
	PO	CHH	Sc0000072	442540	442599	0.150023	Sc0000072	442041	444041	Qrob_P0345320.2	-1.43973	Tyrosine kinase specific for activated (GTP-bound)
	PO	CHG	Sc0000694	164008	164152	0.267733	Sc0000694	163940	165940	Qrob_P0509690.2	-1.33437	Hydroquinone glucosyltransferase.
	PO	CHH	Sc0000256	993176	993283	0.153055	Sc0000256	991828	993828	Qrob_P0491780.2	-1.07102	Tyrosine kinase specific for activated (GTP-bound)
	PO	CHH	Sc0000023	482492	482606	0.186773	Sc0000023	481319	483319	Qrob_P0274830.2	-0.994584	NUCLEOPORIN-RELATED
	PO	CHH	Sc0000466	485937	486157	0.13089	Sc0000466	484491	486491	Qrob_P0687920.2	-0.957433	Oxalate--CoA ligase.
	PO	CHH	Sc0000102	942957	943044	0.108829	Sc0000102	942182	944182	Qrob_P0476770.2	-0.921872	MADS BOX PROTEIN
	PO	CHH	Sc0000102	944136	944206	0.112627	Sc0000102	942182	944182	Qrob_P0476770.2	-0.921872	MADS BOX PROTEIN
	PO	CHG	Sc0000037	1730287	1730361	0.293732	Sc0000037	1729982	1731982	Qrob_P0251600.2	-0.721796	solute carrier family 36 (proton-coupled amino acid transporter)
	PO	CHH	Sc0000778	157985	158097	0.137523	Sc0000778	156807	158807	Qrob_P0070240.2	0.955357	5-formyltetrahydrofolate cyclo-ligase
	PO	CHH	Sc0000097	863224	863280	0.159091	Sc0000097	862595	864595	Qrob_P0098920.2	1.00359	Leucine Rich Repeat // NB-ARC domain // Leucine Rich Repeat
	PO	CHH	Sc0000088	243691	243989	0.221914	Sc0000088	242390	244390	Qrob_P0376350.2	1.09755	Cysteamine dioxygenase.
	PO	CHH	Sc0000105	408614	408832	0.197127	Sc0000105	408785	410785	Qrob_P0396050.2	1.10479	BETA-AMYLASE 5-RELATED
	PO	CHH	Sc0000380	200773	200885	0.135792	Sc0000380	200671	202671	Qrob_P0713370.2	1.7145	Acyltransferase // haloacid dehalogenase-like hydrolase
	PO	CHH	Sc0000950	80765	80993	0.1695	Sc0000950	79810	81810	Qrob_P0275150.2	1.83771	HVA22-LIKE PROTEINS
	PO	CG	Sc0000057	31320	31372	0.303956	Sc0000057	29587	31587	Qrob_P0357730.2	1.87667	Tyrosine kinase specific for activated (GTP-bound)
	PO	CHH	Sc0000115	1144448	1144520	0.131825	Sc0000115	1143227	1145227	Qrob_P0447130.2	1.93053	Cellulose synthase (UDP-forming)
	PO	CHH	Sc0000610	241684	241741	0.148647	Sc0000610	239993	241993	Qrob_P0343060.2	2.22441	NA
	PO	CHG	Sc0000213	655919	656013	0.258433	Sc0000213	654470	656470	Qrob_P0055890.2	2.29825	cyclin D1/2/4, plant
	SO	CHG	Sc0000540	198116	198199	-0.312923	Sc0000540	197779	199779	Qrob_P0466760.2	-1.98067	4,4-dimethyl-9beta,19-cyclopropylsterol-4alpha-methyl oxidase
	SO	CHH	Sc0000135	321710	322190	-0.152375	Sc0000135	320586	322586	Qrob_P0222790.2	-1.64275	NA
	SO	CHH	Sc0000135	322403	322494	-0.124977	Sc0000135	320586	322586	Qrob_P0222790.2	-1.64275	NA
	SO	CHH	Sc0000009	3308687	3308935	-0.112176	Sc0000009	3306935	3308935	Qrob_P0403690.2	-1.11527	alpha-galactosidase
	SO	CHH	Sc0000288	474855	475167	-0.10934	Sc0000288	473370	475370	Qrob_P0400860.2	-1.01068	stearoyl-CoA desaturase (delta-9 desaturase)
	SO	CHH	Sc0000468	172504	172586	-0.12907	Sc0000468	171547	173547	Qrob_P0641890.2	-0.782995	AP2-like factor, ANT lineage
	SO	CHG	Sc0000008	2581386	2581632	-0.346907	Sc0000008	2580632	2582632	Qrob_P0003630.2	-0.713215	INACTIVE PURPLE ACID PHOSPHATASE 1-RELATED
	SO	CHG	Sc0000195	91326	91531	-0.268606	Sc0000195	89612	91612	Qrob_P0253640.2	0.524261	Tyrosine kinase specific for activated (GTP-bound)
	SO	CHH	Sc0000195	91268	91637	-0.173137	Sc0000195	89612	91612	Qrob_P0253640.2	0.524261	Tyrosine kinase specific for activated (GTP-bound)
	SO	CHH	Sc0000036	535415	535470	-0.148652	Sc0000036	535027	537027	Qrob_P0101310.2	0.652052	Tyrosine kinase specific for activated (GTP-bound) p21cdc42Hs
	SO	CHG	Sc0000041	628180	628432	-0.326117	Sc0000041	626734	628734	Qrob_P0499470.2	0.75038	LEUCINE-RICH REPEAT PROTEIN SOC-2
	SO	CHH	Sc0000461	447183	447248	-0.152619	Sc0000461	445282	447282	Qrob_P0396770.2	0.816072	Cytoskeletal regulator Flightless-I (contains leucine-rich and gelsolin repeats)
	SO	CHH	Sc0000182	804288	804401	-0.132361	Sc0000182	803815	805815	Qrob_P0134580.2	0.890245	COPPER TRANSPORT PROTEIN ATOX1-RELATED
	SO	CHH	Sc0000458	115581	115747	-0.111339	Sc0000458	115112	117112	Qrob_P0407480.2	1.29121	GLUTAMINE SYNTHETASE
	SO	CHH	Sc0000303	526729	526783	0.128563	Sc0000303	525078	527078	Qrob_P0236020.2	-2.77782	spartin
	SO	CHH	Sc0000750	147990	148086	0.144244	Sc0000750	146832	148832	Qrob_P0381990.2	-1.82374	VQ motif
	SO	CHH	Sc0000442	286374	286517	0.142948	Sc0000442	286436	288436	Qrob_P0126530.2	-0.958219	Peroxidase.
	SO	CHG	Sc0000628	247107	247252	0.440232	Sc0000628	246982	248982	Qrob_P0411220.2	-0.829728	Pectinesterase.
	SO	CHH	Sc0000308	457283	457387	0.10754	Sc0000308	455637	457637	Qrob_P0462040.2	0.646119	NA
	SO	CHH	Sc0000112	1071618	1071729	0.11334	Sc0000112	1071339	1073339	Qrob_P0123820.2	1.41734	inositol-1,3,4-trisphosphate 5/6-kinase / inositol-tetrakisphosphate 1-kinase
	DS	CG	Sc0000185	1250557	1250774	-0.691477	Sc0000185	1249267	1251267	Qrob_P0479180.2	-4.94202	Thaumatin family
	DS	CHG	Sc0000185	1250504	1251057	-0.501551	Sc0000185	1249267	1251267	Qrob_P0479180.2	-4.94202	Thaumatin family
	DS	CHG	Sc0000097	707113	707333	-0.271424	Sc0000097	705695	707695	Qrob_P0098800.2	-2.73998	Cytochrome P450 CYP2 subfamily
	DS	CG	Sc0000089	1429917	1429970	-0.455833	Sc0000089	1428528	1430528	Qrob_P0203910.2	-2.47934	NA
	DS	CG	Sc0000234	496704	498027	-0.434459	Sc0000234	497566	499566	Qrob_P0122740.2	-2.42507	Reductases with broad range of substrate specificities
	DS	CHH	Sc0000295	407804	407960	-0.150601	Sc0000295	407450	409450	Qrob_P0194880.2	-1.83232	Isoflavone 2'-hydroxylase.
	DS	CG	Sc0000594	187319	187510	-0.275057	Sc0000594	186435	188435	Qrob_P0568640.2	-1.55071	CARBOXYMETHYLENEBUTENOLIDASE HOMOLOG
	DS	CHG	Sc0000047	576985	579779	-0.456277	Sc0000047	577217	579217	Qrob_P0372560.2	0.836745	KDEL (LYS-ASP-GLU-LEU) CONTAINING - RELATED
	DS	CG	Sc0000047	577033	577226	-0.415235	Sc0000047	577217	579217	Qrob_P0372560.2	0.836745	KDEL (LYS-ASP-GLU-LEU) CONTAINING - RELATED
	DS	CHG	Sc0000396	44211	44364	-0.265754	Sc0000396	43335	45335	Qrob_P0493760.2	1.10903	Germacradienol synthase.
	DS	CHH	Sc0000512	499266	499563	-0.132222	Sc0000512	498541	500541	Qrob_P0070060.2	1.18058	ARM REPEAT SUPERFAMILY PROTEIN-RELATED
	DS	CG	Sc0000230	167158	167738	-0.56386	Sc0000230	166987	168987	Qrob_P0275970.2	1.35607	Cytoskeletal regulator Flightless-I (contains leucine-rich and gelsolin repeats)
	DS	CHG	Sc0000014	866359	866959	-0.253964	Sc0000014	866808	868808	Qrob_P0064720.2	1.39764	COPPER TRANSPORT PROTEIN ATOX1-RELATED // SUBFAMILY NOT NAMED (PTHR22814:SF79)
	DS	CHG	Sc0000120	1056661	1056811	-0.259519	Sc0000120	1054702	1056702	Qrob_P0187990.2	1.41804	F-type H+-transporting ATPase subunit beta
	DS	CHG	Sc0000021	480451	480672	-0.286694	Sc0000021	479537	481537	Qrob_P0458470.2	1.51806	Leucine Rich Repeat // Leucine Rich repeat
	DS	CG	Sc0000049	803628	803955	-0.497956	Sc0000049	803711	805711	Qrob_P0060940.2	1.62835	Tyrosine kinase specific for activated (GTP-bound)
	DS	CHG	Sc0000049	802471	804288	-0.344874	Sc0000049	803711	805711	Qrob_P0060940.2	1.62835	Tyrosine kinase specific for activated (GTP-bound)
	DS	CG	Sc0000049	481397	481666	-0.337794	Sc0000049	480071	482071	Qrob_P0060780.2	1.72705	Tyrosine kinase specific for activated (GTP-bound)
	DS	CHG	Sc0000177	1245170	1245240	-0.252476	Sc0000177	1244131	1246131	Qrob_P0217120.2	1.88462	chaperonin GroES
	DS	CHH	Sc0000414	504481	504556	-0.134062	Sc0000414	502665	504665	Qrob_P0594840.2	2.04148	NAD-dependent malate dehydrogenase
	DS	CG	Sc0000049	538186	538250	-0.322731	Sc0000049	536658	538658	Qrob_P0060800.2	2.52259	Tyrosine kinase specific for activated (GTP-bound)
	DS	CG	Sc0000458	316088	316175	0.335634	Sc0000458	316088	318088	Qrob_P0407340.2	-5.07235	NA
	DS	CHG	Sc0000433	28718	28950	0.295311	Sc0000433	28209	30209	Qrob_P0581500.2	-4.4539	GLUTATHIONE S-TRANSFERASE U19-RELATED
	DS	CHH	Sc0000058	1173596	1173690	0.131963	Sc0000058	1172369	1174369	Qrob_P0045580.2	-4.07639	Delta(4)-3-oxosteroid 5-beta-reductase.
	DS	CG	Sc0000039	2288358	2288883	0.272897	Sc0000039	2288647	2290647	Qrob_P0112440.2	-3.20247	Thaumatin family
	DS	CG	Sc0000575	329826	329877	0.269039	Sc0000575	329642	331642	Qrob_P0586640.2	-2.93305	Pollen proteins Ole e I like
	DS	CG	Sc0000411	247442	247610	0.267532	Sc0000411	246887	248887	Qrob_P0656570.2	-2.51286	Protein of unknown function
	DS	CHG	Sc0000182	727648	727750	0.298677	Sc0000182	726047	728047	Qrob_P0134640.2	-2.46533	Cdc4 and related F-box and WD-40 proteins
	DS	CHH	Sc0000234	498142	498461	0.139048	Sc0000234	497566	499566	Qrob_P0122740.2	-2.42507	Reductases with broad range of substrate specificities
	DS	CG	Sc0000175	519876	520232	0.261785	Sc0000175	519723	521723	Qrob_P0359030.2	-2.18309	Potato inhibitor I family
	DS	CG	Sc0000606	253589	253834	0.402996	Sc0000606	252541	254541	Qrob_P0582260.2	-2.09999	mediator of RNA polymerase II transcription subunit 22
	DS	CG	Sc0000209	993189	993508	0.352333	Sc0000209	992613	994613	Qrob_P0461260.2	-1.91514	Cytoskeletal regulator Flightless-I (contains leucine-rich and gelsolin repeats)
	DS	CG	Sc0000767	221491	221666	0.377324	Sc0000767	219959	221959	Qrob_P0465940.2	-1.61344	Predicted E3 ubiquitin ligase
	DS	CHH	Sc0000594	187908	188306	0.167875	Sc0000594	186435	188435	Qrob_P0568640.2	-1.55071	CARBOXYMETHYLENEBUTENOLIDASE HOMOLOG
	DS	CHH	Sc0000037	2092689	2093045	0.155592	Sc0000037	2091242	2093242	Qrob_P0251300.2	-1.20416	Cytoskeletal regulator Flightless-I (contains leucine-rich and gelsolin repeats)
	DS	CHG	Sc0000174	142738	145491	0.33196	Sc0000174	144979	146979	Qrob_P0205740.2	-1.11733	F-box domain // F-box associated domain
	DS	CG	Sc0000174	144207	144993	0.38091	Sc0000174	144979	146979	Qrob_P0205740.2	-1.11733	F-box domain // F-box associated domain
	DS	CHG	Sc0000133	739953	740007	0.273154	Sc0000133	738859	740859	Qrob_P0265350.2	-1.08521	Histone-lysine N-methyltransferase.
	DS	CHH	Sc0000035	858291	858710	0.130128	Sc0000035	858306	860306	Qrob_P0280100.2	-0.9662	superoxide dismutase, Fe-Mn family
	DS	CG	Sc0000095	42475	42763	0.374521	Sc0000095	41042	43042	Qrob_P0433530.2	0.932806	Tyrosine kinase specific for activated (GTP-bound)
	DS	CHG	Sc0000230	167751	168271	0.435223	Sc0000230	166987	168987	Qrob_P0275970.2	1.35607	Cytoskeletal regulator Flightless-I (contains leucine-rich and gelsolin repeats)
	DS	CHH	Sc0000414	383397	383489	0.215288	Sc0000414	381809	383809	Qrob_P0594950.2	1.9112	malate dehydrogenase
	C	CHH	Sc0000028	2118012	2118389	-0.118478	Sc0000028	2117278	2119278	Qrob_P0119270.2	-4.76799	Alpha-farnesene synthase.
	C	CG	Sc0000102	115031	115573	-0.257403	Sc0000102	114385	116385	Qrob_P0185740.2	-2.6775	Wall-associated kinase
	C	CHG	Sc0000037	587531	587663	-0.359392	Sc0000037	587237	589237	Qrob_P0716870.2	-2.31554	AP2 domain
	C	CHG	Sc0000568	206464	209045	-0.677498	Sc0000568	209007	211007	Qrob_P0597160.2	-1.95315	Beta-glucosidase.
	C	CG	Sc0000168	469528	469656	-0.407392	Sc0000168	468352	470352	Qrob_P0186230.2	-1.89031	No apical meristem (NAM) protein
	C	CHH	Sc0000171	1345761	1345844	-0.108336	Sc0000171	1344324	1346324	Qrob_P0475670.2	-1.87292	Flavonol synthase.
	C	CHH	Sc0000123	722211	722401	-0.115629	Sc0000123	722206	724206	Qrob_P0119980.2	-1.72295	alpha-galactosidase
	C	CHG	Sc0000067	387631	387936	-0.283135	Sc0000067	387902	389902	Qrob_P0066930.2	-1.63333	PLAC8 family
	C	CHG	Sc0000985	43021	43511	-0.295125	Sc0000985	41729	43729	Qrob_P0357830.2	-1.37955	malate dehydrogenase
	C	CHG	Sc0000985	41518	42052	-0.292361	Sc0000985	41729	43729	Qrob_P0357830.2	-1.37955	malate dehydrogenase
	C	CHG	Sc0000002	588326	588573	-0.463738	Sc0000002	587519	589519	Qrob_P0657280.2	-1.346	large subunit ribosomal protein L13Ae
	C	CHH	Sc0000002	587589	587661	-0.104838	Sc0000002	587519	589519	Qrob_P0657280.2	-1.346	large subunit ribosomal protein L13Ae
	C	CHG	Sc0000024	791270	791777	-0.434195	Sc0000024	789612	791612	Qrob_P0223900.2	-0.868052	speckle-type POZ protein
	C	CG	Sc0000815	12785	14913	-0.658589	Sc0000815	11016	13016	Qrob_P0720270.2	-0.53836	NA
	C	CHG	Sc0000815	12558	13595	-0.613386	Sc0000815	11016	13016	Qrob_P0720270.2	-0.53836	NA
	C	CHG	Sc0000815	11777	11973	-0.367177	Sc0000815	11016	13016	Qrob_P0720270.2	-0.53836	NA
	C	CG	Sc0000058	1204115	1204440	-0.32692	Sc0000058	1202662	1204662	Qrob_P0045630.2	0.868148	Delta(4)-3-oxosteroid 5-beta-reductase.
	C	CHH	Sc0000334	554836	555358	-0.178116	Sc0000334	553641	555641	Qrob_P0743140.2	0.932235	Cation transporting ATPase
	C	CHG	Sc0000905	58432	59148	-0.26643	Sc0000905	59031	61031	Qrob_P0561160.2	1.05635	Multidrug/pheromone exporter ABC superfamily
	C	CHG	Sc0000229	341136	341766	-0.250956	Sc0000229	341532	343532	Qrob_P0341510.2	1.17246	cofilin
	C	CHG	Sc0000320	581105	583522	-0.359421	Sc0000320	580549	582549	Qrob_P0360200.2	1.22368	Predicted transporter (major facilitator superfamily)
	C	CG	Sc0000646	216550	216764	-0.364899	Sc0000646	215342	217342	Qrob_P0441060.2	1.38799	Calmodulin and related proteins (EF-Hand superfamily)
	C	CHH	Sc0000646	216297	216777	-0.158426	Sc0000646	215342	217342	Qrob_P0441060.2	1.38799	Calmodulin and related proteins (EF-Hand superfamily)
	C	CG	Sc0000380	300096	300733	-0.519729	Sc0000380	299928	301928	Qrob_P0384750.2	1.55701	Wall-associated receptor kinase galacturonan-binding
	C	CHG	Sc0000380	300669	300849	-0.395124	Sc0000380	299928	301928	Qrob_P0384750.2	1.55701	Wall-associated receptor kinase galacturonan-binding
	C	CHG	Sc0000013	98576	98860	-0.286335	Sc0000013	97634	99634	Qrob_P0309920.2	1.76192	Beta-N-acetylhexosaminidase.
	C	CG	Sc0000404	489593	489665	-0.366595	Sc0000404	489005	491005	Qrob_P0438400.2	1.90901	STEROL REGULATORY ELEMENT-BINDING PROTEIN
	C	CHH	Sc0000404	490696	490814	-0.10639	Sc0000404	489005	491005	Qrob_P0438400.2	1.90901	(TEROL REGULATORY ELEMENT-BINDING PROTEIN
	C	CHG	Sc0000028	2118881	2119534	0.377773	Sc0000028	2117278	2119278	Qrob_P0119270.2	-4.76799	Alpha-farnesene synthase.
	C	CG	Sc0000028	2271887	2272382	0.369273	Sc0000028	2272345	2274345	Qrob_P0620100.2	-2.42717	(3S,6E)-nerolidol synthase.
	C	CG	Sc0000028	1829926	1830009	0.268615	Sc0000028	1829271	1831271	Qrob_P0119040.2	-1.81171	Tyrosine kinase specific for activated (GTP-bound)
	C	CHG	Sc0000875	115114	115194	0.389783	Sc0000875	114536	116536	Qrob_P0531710.2	-1.51517	Tyrosine kinase specific for activated (GTP-bound)
	C	CHH	Sc0000005	1020618	1020956	0.140371	Sc0000005	1019914	1021914	Qrob_P0010800.2	-1.32265	Cold acclimation protein WCOR413
	C	CHH	Sc0000052	1571532	1571722	0.116136	Sc0000052	1571486	1573486	Qrob_P0689460.2	-1.17898	NA
	C	CHH	Sc0000815	12480	12668	0.135843	Sc0000815	11016	13016	Qrob_P0720270.2	-0.53836	NA
	C	CG	Sc0000369	85877	86071	0.442044	Sc0000369	86018	88018	Qrob_P0214110.2	0.816973	IAA-amino acid hydrolase
	C	CHH	Sc0000058	1202439	1202916	0.199265	Sc0000058	1202662	1204662	Qrob_P0045630.2	0.868148	Delta(4)-3-oxosteroid 5-beta-reductase.
	C	CHG	Sc0000055	527032	527493	0.299048	Sc0000055	526650	528650	Qrob_P0221270.2	0.882359	2-hydroxymuconate-semialdehyde hydrolase.
	C	CHH	Sc0000112	1071633	1071807	0.117691	Sc0000112	1071339	1073339	Qrob_P0123820.2	0.892127	inositol-1,3,4-trisphosphate 5/6-kinase / inositol-tetrakisphosphate 1-kinase
	C	CG	Sc0000218	1174613	1175481	0.467433	Sc0000218	1172617	1174617	Qrob_P0444080.2	1.13271	Arylacetamide deacetylase [Defense mechanisms]
	C	CHG	Sc0000218	1174376	1175541	0.503149	Sc0000218	1172617	1174617	Qrob_P0444080.2	1.13271	Arylacetamide deacetylase [Defense mechanisms]
	C	CG	Sc0000821	101897	101988	0.514555	Sc0000821	101029	103029	Qrob_P0180980.2	1.16424	Leucine Rich Repeat
	C	CHG	Sc0000229	343414	343481	0.280441	Sc0000229	341532	343532	Qrob_P0341510.2	1.17246	cofilin
	C	CHG	Sc0000171	440200	440627	0.340576	Sc0000171	440218	442218	Qrob_P0282180.2	1.26868	DELLA protein
	C	CG	Sc0000171	440133	440682	0.347775	Sc0000171	440218	442218	Qrob_P0282180.2	1.26868	DELLA protein
	C	CG	Sc0000010	1799649	1799838	0.271892	Sc0000010	1798777	1800777	Qrob_P0054600.2	1.31306	Tyrosine kinase specific for activated (GTP-bound)
	C	CHG	Sc0000010	1799443	1799733	0.280006	Sc0000010	1798777	1800777	Qrob_P0054600.2	1.31306	Tyrosine kinase specific for activated (GTP-bound)
	C	CG	Sc0000010	1799090	1799597	0.301254	Sc0000010	1798777	1800777	Qrob_P0054600.2	1.31306	Tyrosine kinase specific for activated (GTP-bound)
	C	CHH	Sc0000121	126894	126975	0.145433	Sc0000121	125940	127940	Qrob_P0683150.2	1.54699	EXOCYST COMPLEX PROTEIN EXO70 /
	C	CG	Sc0000025	2258973	2259611	0.370993	Sc0000025	2258091	2260091	Qrob_P0273500.2	2.03709	EF-hand domain pair
	C	CHH	Sc0000055	2033010	2033103	0.119421	Sc0000055	2032649	2034649	Qrob_P0546330.2	2.70145	NA
